# Smooth muscle expression of RNA editing enzyme *ADAR1* controls activation of RNA sensor MDA5 in atherosclerosis

**DOI:** 10.1101/2024.07.08.602569

**Authors:** Chad S. Weldy, Qin Li, João P. Monteiro, Tim S. Peters, Hongchao Guo, Drew Galls, Wenduo Gu, Paul P. Cheng, Markus Ramste, Daniel Li, Brian T. Palmisano, Disha Sharma, Matthew D. Worssam, Quanyi Zhao, Amruta Bhate, Ramendra K. Kundu, Trieu Nguyen, Michal Mokry, Clint L. Miller, Sander W. van der Laan, Jin Billy Li, Thomas Quertermous

## Abstract

Mapping the genomic architecture of complex disease has been predicated on the understanding that genetic variants influence disease risk through modifying gene expression. However, recent discoveries have revealed that a significant burden of disease heritability in common autoinflammatory disorders and coronary artery disease (CAD) is mediated through genetic variation modifying post-transcriptional modification of RNA through adenosine-to-inosine (A-to-I) RNA editing. This common RNA modification is catalyzed by ADAR enzymes, where ADAR1 edits specific immunogenic double stranded RNA (dsRNA) to prevent activation of the double strand RNA (dsRNA) sensor MDA5 (*IFIH1*) and stimulation of an interferon stimulated gene (ISG) response. Multiple lines of human genetic data indicate impaired RNA editing and increased dsRNA sensing by MDA5 to be an important mechanism of CAD risk. Here, we provide a crucial link between observations in human genetics and mechanistic cell biology leading to progression of CAD. Through analysis of human atherosclerotic plaque and culture of human coronary artery vascular smooth muscle cells (SMCs) we implicate the SMC to have a distinct requirement for RNA editing, and that MDA5 activation regulates SMC phenotypic modulation. Through generation of a conditional SMC specific *Adar1* deletion mouse model on a pro-atherosclerosis background with additional constitutive deletion of MDA5 (*Ifih1*), and with incorporation of single cell RNA sequencing cellular profiling, we further show that Adar1 controls SMC phenotypic state by regulating Mda5 activation, is required to maintain vascular integrity, and controls progression of atherosclerosis and vascular calcification. Finally, we further corroborate our findings in a large human carotid endarterectomy dataset (Athero-Express) where we show that ISG activation is strongly associated with decreased plaque stability, increased SMC phenotypic modulation, and increased plaque calcification. Through this work, we describe a fundamental mechanism of CAD, where cell type and context specific RNA editing and sensing of dsRNA mediates disease progression, bridging our understanding of human genetics and disease causality.

**One Sentence Summary:** Smooth muscle expression of RNA editing enzyme ADAR1 regulates activation of double strand RNA sensor MDA5 in novel mechanism of atherosclerosis.
