## Supplemental Table 1 for "Smooth muscle expression of RNA editing enzyme *ADAR1* controls activation of RNA sensor MDA5 in atherosclerosis"

### Sheet: Sheet1
"Immunogenic RNA" as determined from in vitro and human genetics edQTL analysis from Sun et al. (2022) and Li et al. (2022)
Re: Weldy et al., Smooth muscle expression of RNA editing enzyme ADAR1 controls activation of RNA sensor MDA5 in atherosclerosis
Sun, T. et al. A Small Subset of Cytosolic dsRNAs Must Be Edited by ADAR1 to Evade MDA5-Mediated Autoimmunity. bioRxiv, 2022.2008.2029.505707 (2022). https://doi.org/10.1101/2022.08.29.505707
Li, Q. et al. RNA editing underlies genetic risk of common inflammatory diseases. Nature 608, 569-577 (2022). https://doi.org/10.1038/s41586-022-05052-x
Gene Symbol
ABO
ADH4
ALOX5
APOC1
ARFGAP2
ARL6IP4
BFAR
BLOC1S3
C12orf43
CCDC18-AS1
CD68
CLMP
CTSA
DDB2
DDX56
DOCK7
EVI5
FADS1
FAM69A
FNBP4
FOSL2
FUT2
GFOD2
GGCX
JCAD
KANK2
KCTD10
MLXIP
MYADM
MYO1F
NPHP3
PAFAH1B2
PARP10
PATJ
PLEC
POLK
PPIEL
PPM1K
PPP1R3B
RASSF1
RBM39
RBM5
REEP3
RNF123
RSRP1
SH3PXD2A
SLC25A29
STK4
SWAP70
TCTA
TIMM29
TM2D1
TMED4
VKORC1
ZDHHC18
AAK1
ABCE1
ACOX1
ACTR3B
ADSL
ALKBH3
ANAPC11
ANKS1B
ANXA2P2
ARHGDIA
ASIP
ATAD3A
ATG12
BAG2
BBOF1
BLOC1S5-TXNDC5
BORCS7-ASMT
BRAT1
BVES
C11orf58
C12orf49
CAND1
CBX5
CCDC124
CCDC125
CCSAP
CD320
CDS2
CEBPZOS
CEP78
CHEK1
CHSY3
CINP
CLPB
COX18
CPLANE1
CSNK1G1
CTSB
CYB5A
CYCS
CYP20A1
DDTL
DENND4C
DFFA
DHFR
DIP2C
DNAJC28
DNAJC9-AS1
DTWD2
EIF2AK2
EIF3M
ERCC8
ERO1A
FBXL20
FCF1
FKBP11
FOXK1
FOXRED2
FRRS1L
GCFC2
GCSHP3
GDPD1
GFM1
GGT1
GINS1
GJC1
GNB4
GSR
GTF2E2
GTF2H2B
GTF2H3
GUSBP9
HAUS2
HEATR3
HELLS
HHEX
HOOK3
HSPA4L
ICMT
IDH2
INIP
INPP5B
IVD
KAT6B
KIAA0586
KIAA0930
KLHL11
LANCL2
LINC01309
LINC01521
LINC01963
LINC02585
LOX
LRIF1
LRRC57
LYRM7
LZIC
MARK2P9
MCM4
MCM8
MDM2
MED18
METTL2B
MIR4465
MIR4775
MMACHC
MPLKIP
MRI1
MRPL30
MRPL42
MRPS30
MRPS36
MRTO4
MTDH
MTHFD1
NBPF1
NDUFS1
NEFH
NOA1
NOL9
NOP14-AS1
NUCB1-AS1
NUP155
NUP43
NXPE3
OPN3
OR11H4
PAICS
PDE12
PDP2
PEX26
PGAM5
PHACTR4
PHAX
PLBD2
POLH
POLR1A
POLR2D
PRKAR2A
PRKCSH
PRR11
PSMB2
PSMC1
PSMD12
PTGFR
PTPN14
PTPN9
PXMP4
RAG2
RBBP4
RBBP9
RBSN
RCAN3
RPF2
RPL27A
RPL37A
RPL7L1
RPS19
RPS6
RRP36
SERBP1
SF3B3
SFXN1
SH3BP4
SLC25A3
SLC26A2
SLC35F5
SMC2
SMIM15-AS1
SMU1
SNAP25-AS1
SNRPD1
SNRPD3
SOD2
SPATA5
SPCS3
SPPL2A
SPRYD7
SRD5A3
SRGAP2D
SSR1
SSR3
STUB1
SYCP3
TAS2R42
TBC1D1
TEFM
TFPI2
THOC5
TMEM19
TMEM192
TMEM38A
TMEM38B
TMOD3
TMPO
TRPM7
TSPAN31
UBA2
UBB
UBE2B
UBXN2A
UBXN7
UGGT1
USP46-AS1
VHL
WDR12
XPNPEP3
XPOT
ZDHHC20
ZNF276
ZNF326
ZNF714
ZNF8
ZYG11B
ACBD3-AS1
ADAM19
AFF4
AJUBA
AKAP6
AKT2
ALDH6A1
ALDH7A1
AMBRA1
AMZ1
ANKRA2
ANKRD19P
ANKRD26
ANKRD36B
AP1S3
AP5B1
APBA3
ARMC1
ARMC5
ARMH4
ARRDC1
ARSG
BCL2L1
BPNT1
C16orf87
C17orf67
C17orf75
C18orf32
C19orf71
C1orf167
C6orf132
CACNA2D1
CASTOR2
CBY1
CCDC32
CCDC43
CCDC80
CDKN2AIPNL
CENPC
CEP104
CEP89
CHERP
CLCC1
CLPX
CNPY2
COL8A1
CPLANE2
CRLF3
CS
CTSC
CWF19L1
DBT
DCBLD2
DCLRE1C
DDX19A
DDX52
DENND4A
DESI1
DLC1
DNAJB13
DSE
DSEL
DUSP18
DYNLL1
EEF1A1
EFCAB11
EFEMP1
ELP4
ENAH
ERGIC2
ESYT2
EXD3
EXOC5
EXOC8
EXOSC6
FAM111A-DT
FAM120AOS
FAM126B
FAM25A
FAM25E
FAM3C
FBXL18
FBXO46
FEN1
FGD5-AS1
FHL2
FN1
FRMD4A
GABRB3
GATD1
GCC2
GDAP2
GDE1
GFPT1
GK5
GLIPR1
GNE
GOLGA3
GP6
GPBP1L1
GPLD1
GPN2
GPR157
GRSF1
HAUS4
HAVCR1
HERPUD2
HLA-DQA1
HSBP1L1
ICE2
IFT22
IKBIP
IL17RB
IL17RD
IMMP1L
IPO5P1
IPP
IQCG
IQGAP2
IRGQ
ITGA11
JPH2
JPT1
KIAA1143
KIF13A
KNOP1
L2HGDH
LINC00342
LINC00663
LINC01184
LIPC-AS1
LNPK
LOXL2
LPP-AS2
LRP11
LRPAP1
LRRC37A3
LYG1
LYRM2
MAN1B1-DT
MAN2B1
MBD3
MCUR1
MEAF6
MED26
MED7
MESD
METTL16
METTL6
METTL8
MIR1915
MIR3680-1
MIR4519
MIR4668
MIR6511B1
MIR6819
MORN4
MRE11
MRPS10
MRPS23
MRPS33
MSANTD4
MSRB1
MTPAP
MXRA7
MYH9
N4BP2L2
NDUFC2-KCTD14
NECTIN3-AS1
NICN1
NIFK-AS1
NPC1
NPIPB13
NRBP2
NT5C2
NUDT18
NUDT4
NUP50-DT
OGFOD3
OPA3
ORC2
OSTM1
PAAF1
PAFAH2
PAPPA-AS1
PARD6G-AS1
PDCL
PDE11A
PDF
PGAM1
PGAP1
PGGT1B
PHTF1
PINK1-AS
PIP4K2B
PLCE1
PLD3
PLD6
PMS2
PMS2P4
POLN
POLR2B
POM121C
PSMA8
PSMG2
PSPH
PTCHD4
PTGR1
PTP4A1
PURB
PUS7L
RAB2B
RAD1
RAD51L3-RFFL
RASA4DP
RASSF8
RBM28
RFC5
RHOBTB2
RNASEH1
RNF149
RPGRIP1L
RPL23
RPL37
RPRML
RPS15A
RPS20
RPS27L
RPS29
RSPH3
RUNDC3A-AS1
SCARNA14
SCG2
SCO1
SDE2
SENP2
SERINC1
SGTB
SHROOM3
SIRT2
SIX4
SLC12A6
SLC17A5
SLC20A2
SLC25A16
SLC25A51
SLC30A4
SLC33A1
SLC35E1
SLC35E2A
SLC35F4
SLC43A2
SLC51A
SLFN12
SMAD9
SMIM7
SNORD54
SNORD89
SNRNP35
SOGA1
SPAG9
SPDYE2B
SPDYE5
SPG11
SPTBN2
SSU72
ST3GAL2
STAG3L2
STAG3L3
SUMO2
SUSD5
SYDE2
SYNJ2BP-COX16
SYNRG
TAF13
TCFL5
TEMN3-AS1
TEP1
TFDP2
TIAL1
TIMM23B
TLCD2
TLDC2
TLK2
TMED5
TMEM189
TMEM59
TNFRSF10A
TNFRSF10D
TNFRSF9
TOP3A
TPM2
TPMT
TPST2
TRAF6
TRAPPC3
TRMT10B
TRUB2
TXNL1
TYW5
UBC
UCP2
UGDH-AS1
UMAD1
USF3
USP39
UTP6
VPS29
VPS41
VPS4A
VPS53
WAC-AS1
WDR4
WDR77
WDR88
WSB2
XKR6
YARS2
ZBTB3
ZFP30
ZFYVE16
ZNF160
ZNF232
ZNF236-DT
ZNF252P
ZNF320
ZNF329
ZNF345
ZNF347
ZNF394
ZNF418
ZNF426
ZNF43
ZNF432
ZNF445
ZNF483
ZNF514
ZNF551
ZNF562
ZNF564
ZNF587
ZNF607
ZNF626
ZNF652
ZNF668
ZNF669
ZNF70
ZNF708
ZNF710-AS1
ZNF724
ZNF737
ZNF785
ZNF786
ZNF816-ZNF321P
ZNF836
ZNF846
ZNF850
ZNF852
ZNF888
ZXDC
