## Supplemental Table 6 for "Smooth muscle expression of RNA editing enzyme *ADAR1* controls activation of RNA sensor MDA5 in atherosclerosis"

	p_val	avg_log2FC	pct.1	pct.2	p_val_adj	cluster	gene
Rps3a1	0	0.596726616986594	0.998	0.997	0	Control	Rps3a1
mt-Nd2	0	0.47406984349867	0.999	0.997	0	Control	mt-Nd2
Cmss1	0	0.433167379304638	0.984	0.977	0	Control	Cmss1
mt-Atp6	0	0.415775068425471	0.999	0.999	0	Control	mt-Atp6
mt-Nd3	0	0.406953100792038	0.984	0.978	0	Control	mt-Nd3
Hsph1	0	0.400720930859163	0.842	0.772	0	Control	Hsph1
mt-Nd5	0	0.397450337822745	0.991	0.979	0	Control	mt-Nd5
Gm42418	0	0.386000383239909	0.999	0.999	0	Control	Gm42418
mt-Co3	0	0.381237100362946	0.999	0.999	0	Control	mt-Co3
Hsp90aa1	0	0.370482682231903	0.992	0.993	0	Control	Hsp90aa1
mt-Atp8	0	0.357562971129727	0.843	0.762	0	Control	mt-Atp8
Pkp4	0	0.332363096553552	0.891	0.845	0	Control	Pkp4
mt-Nd4l	0	0.325186309973002	0.986	0.976	0	Control	mt-Nd4l
mt-Nd4	0	0.322235055086483	0.998	0.998	0	Control	mt-Nd4
mt-Co2	0	0.28958336365254	0.998	0.998	0	Control	mt-Co2
mt-Co1	0	0.27937933541877	0.999	0.999	0	Control	mt-Co1
Cyb5r3	9.95604506931644E-304	0.283744096891641	0.97	0.966	2.21611607197915E-299	Control	Cyb5r3
Zfp568	7.73729351203243E-231	0.337409046338262	0.503	0.385	1.7222441628433E-226	Control	Zfp568
Dnaja1	1.6963508962592E-207	0.27084204134893	0.977	0.978	3.77590745998335E-203	Control	Dnaja1
Sphkap	3.99618411971098E-152	0.351693661367001	0.457	0.357	8.89510623206468E-148	Control	Sphkap
Mylk4	4.87141635088252E-99	0.283771497383059	0.684	0.617	1.08432856554294E-94	Control	Mylk4
Hspb1	6.50153994538367E-93	0.365006962056426	0.988	0.982	1.44717777644295E-88	Control	Hspb1
Hspa1a	1.21106867286362E-63	0.31266472380976	0.828	0.805	2.69571775892713E-59	Control	Hspa1a
Ifi27l2a	0	2.92139291953398	0.815	0.251	0	SMC_Adar1_Het	Ifi27l2a
Isg15	0	1.72369427199566	0.57	0.184	0	SMC_Adar1_Het	Isg15
Bst2	0	1.70091796907886	0.858	0.648	0	SMC_Adar1_Het	Bst2
Ifit3	0	1.6504233091334	0.454	0.114	0	SMC_Adar1_Het	Ifit3
Ifitm3	0	1.59263748112462	0.99	0.957	0	SMC_Adar1_Het	Ifitm3
H2-D1	0	1.57584793886073	0.985	0.951	0	SMC_Adar1_Het	H2-D1
Irf7	0	1.55009598157584	0.517	0.09	0	SMC_Adar1_Het	Irf7
H2-K1	0	1.53864732527753	0.947	0.869	0	SMC_Adar1_Het	H2-K1
Ifit1	0	1.52571745833298	0.432	0.078	0	SMC_Adar1_Het	Ifit1
Ly6e	0	1.49343196210901	0.629	0.228	0	SMC_Adar1_Het	Ly6e
B2m	0	1.40987690342689	0.994	0.986	0	SMC_Adar1_Het	B2m
Ly6a	0	1.35701617600574	0.381	0.157	0	SMC_Adar1_Het	Ly6a
Iigp1	0	1.21663872761799	0.518	0.2	0	SMC_Adar1_Het	Iigp1
Spp1	0	1.14029745096296	0.703	0.512	0	SMC_Adar1_Het	Spp1
Lcn2	0	1.0596261152004	0.354	0.19	0	SMC_Adar1_Het	Lcn2
Rsad2	0	0.960565526729905	0.188	0.02	0	SMC_Adar1_Het	Rsad2
Lgals3bp	0	0.938286757015243	0.691	0.341	0	SMC_Adar1_Het	Lgals3bp
Ifit3b	0	0.893072397068439	0.295	0.05	0	SMC_Adar1_Het	Ifit3b
Pde4d	0	0.815361855512423	0.995	0.803	0	SMC_Adar1_Het	Pde4d
H2-T23	0	0.78152480168089	0.596	0.336	0	SMC_Adar1_Het	H2-T23
Ifi44	0	0.733134453992487	0.286	0.022	0	SMC_Adar1_Het	Ifi44
Phf11d	0	0.699144949245645	0.507	0.242	0	SMC_Adar1_Het	Phf11d
Psmb8	0	0.689982896842795	0.504	0.216	0	SMC_Adar1_Het	Psmb8
Gbp2	0	0.679803053958603	0.495	0.297	0	SMC_Adar1_Het	Gbp2
Rnf213	0	0.652973185561735	0.464	0.269	0	SMC_Adar1_Het	Rnf213
Vcam1	0	0.646167495440504	0.764	0.622	0	SMC_Adar1_Het	Vcam1
Xaf1	0	0.645317662685573	0.502	0.214	0	SMC_Adar1_Het	Xaf1
Dcn	0	0.638489511670712	0.88	0.737	0	SMC_Adar1_Het	Dcn
Gbp3	0	0.602103483735002	0.391	0.096	0	SMC_Adar1_Het	Gbp3
Stat1	0	0.585051084831516	0.512	0.299	0	SMC_Adar1_Het	Stat1
Usp18	0	0.554998287858205	0.309	0.044	0	SMC_Adar1_Het	Usp18
Oasl2	0	0.554289275463088	0.347	0.078	0	SMC_Adar1_Het	Oasl2
Trim30a	0	0.529576354309034	0.355	0.083	0	SMC_Adar1_Het	Trim30a
Gm4951	0	0.486410552580935	0.27	0.051	0	SMC_Adar1_Het	Gm4951
H2-T22	0	0.432150185619313	0.543	0.387	0	SMC_Adar1_Het	H2-T22
Gbp7	0	0.425760778572374	0.379	0.183	0	SMC_Adar1_Het	Gbp7
Irgm1	0	0.423345355103007	0.387	0.187	0	SMC_Adar1_Het	Irgm1
Rtp4	0	0.417557499843678	0.313	0.063	0	SMC_Adar1_Het	Rtp4
Ifih1	0	0.408770995614699	0.318	0.095	0	SMC_Adar1_Het	Ifih1
C4b	0	0.404254979833878	0.527	0.328	0	SMC_Adar1_Het	C4b
Eif2ak2	0	0.396370899163816	0.542	0.388	0	SMC_Adar1_Het	Eif2ak2
Ifi35	0	0.389241685251826	0.591	0.452	0	SMC_Adar1_Het	Ifi35
Lum	0	0.387328072047716	0.77	0.619	0	SMC_Adar1_Het	Lum
Mx1	0	0.385257321577562	0.132	0.01	0	SMC_Adar1_Het	Mx1
H2-Q7	0	0.384606737228818	0.237	0.041	0	SMC_Adar1_Het	H2-Q7
Mndal	0	0.383983942675407	0.23	0.051	0	SMC_Adar1_Het	Mndal
Samd9l	0	0.376942697441338	0.547	0.395	0	SMC_Adar1_Het	Samd9l
Ddx58	0	0.364579919868887	0.485	0.312	0	SMC_Adar1_Het	Ddx58
Lgals9	0	0.362054744482383	0.359	0.132	0	SMC_Adar1_Het	Lgals9
H2-Q4	0	0.352678784925162	0.367	0.131	0	SMC_Adar1_Het	H2-Q4
Herc6	0	0.352257644836478	0.39	0.246	0	SMC_Adar1_Het	Herc6
Psmb10	0	0.349227498649769	0.49	0.34	0	SMC_Adar1_Het	Psmb10
Ifi47	0	0.336323997716488	0.269	0.104	0	SMC_Adar1_Het	Ifi47
Shisa5	0	0.330027783021134	0.729	0.63	0	SMC_Adar1_Het	Shisa5
Psme1	0	0.326730410626685	0.826	0.785	0	SMC_Adar1_Het	Psme1
Ifi203	0	0.320405733521644	0.198	0.039	0	SMC_Adar1_Het	Ifi203
Parp14	0	0.319678438323112	0.317	0.16	0	SMC_Adar1_Het	Parp14
Stat2	0	0.305710562946722	0.416	0.243	0	SMC_Adar1_Het	Stat2
Apol9a	0	0.300488213915941	0.269	0.051	0	SMC_Adar1_Het	Apol9a
Zbp1	0	0.292130807239308	0.258	0.119	0	SMC_Adar1_Het	Zbp1
Tspo	0	0.287164406349339	0.991	0.99	0	SMC_Adar1_Het	Tspo
Itm2b	0	0.286305874355739	0.999	0.997	0	SMC_Adar1_Het	Itm2b
Tapbp	0	0.279554527151474	0.711	0.62	0	SMC_Adar1_Het	Tapbp
Cmpk2	0	0.279538371718938	0.17	0.053	0	SMC_Adar1_Het	Cmpk2
Slfn2	0	0.279337984941054	0.225	0.058	0	SMC_Adar1_Het	Slfn2
Sp110	0	0.27565967243571	0.351	0.192	0	SMC_Adar1_Het	Sp110
Irf9	0	0.269144964939395	0.444	0.254	0	SMC_Adar1_Het	Irf9
Igtp	0	0.262744197125375	0.21	0.059	0	SMC_Adar1_Het	Igtp
Sp100	0	0.253328285394448	0.276	0.092	0	SMC_Adar1_Het	Sp100
Timp1	1.72325748671056E-307	0.682587776249522	0.685	0.551	3.83579883966905E-303	SMC_Adar1_Het	Timp1
Ctsl	7.68731662309111E-301	0.322770204756913	0.985	0.981	1.71111980713385E-296	SMC_Adar1_Het	Ctsl
Tor3a	9.52417208784438E-299	0.279464624040108	0.383	0.256	2.11998546503328E-294	SMC_Adar1_Het	Tor3a
Cxcl10	5.29514570982144E-289	0.662823228616385	0.119	0.034	1.17864648354916E-284	SMC_Adar1_Het	Cxcl10
C1ra	1.69254488676837E-271	0.275592098057832	0.601	0.469	3.76743566345772E-267	SMC_Adar1_Het	C1ra
Cd47	4.79562260092789E-271	0.312786218017328	0.901	0.878	1.06745763474054E-266	SMC_Adar1_Het	Cd47
Psme2	5.73573151999496E-268	0.256045164383311	0.821	0.788	1.27671647903568E-263	SMC_Adar1_Het	Psme2
Nav3	7.44838517511896E-264	0.305331559439939	0.394	0.253	1.65793605612973E-259	SMC_Adar1_Het	Nav3
Ibsp	3.10780030339492E-259	1.47653092204181	0.202	0.094	6.91765269532674E-255	SMC_Adar1_Het	Ibsp
Hp	4.59834898795198E-257	0.840130059547623	0.135	0.048	1.02354650122823E-252	SMC_Adar1_Het	Hp
9930111J21Rik2	3.38049756228801E-239	0.294189246361137	0.456	0.332	7.52464952389687E-235	SMC_Adar1_Het	9930111J21Rik2
Casp4	2.14735634655723E-235	0.278869280638434	0.569	0.439	4.77980049180173E-231	SMC_Adar1_Het	Casp4
Nupr1	5.60573106391774E-224	0.380265335642123	0.996	0.995	1.24777967751745E-219	SMC_Adar1_Het	Nupr1
Npc2	2.23880024473069E-204	0.386293571031481	0.868	0.851	4.98334546474605E-200	SMC_Adar1_Het	Npc2
Ftl1	2.01239109157224E-202	0.279454469920906	0.991	0.987	4.47938133073065E-198	SMC_Adar1_Het	Ftl1
Cp	1.480351284045E-194	0.272134111696126	0.597	0.465	3.29511392315577E-190	SMC_Adar1_Het	Cp
Tmem176b	2.62576885846813E-185	0.263059874961268	0.652	0.536	5.84469890206421E-181	SMC_Adar1_Het	Tmem176b
Samhd1	1.05330352161199E-182	0.261255833712284	0.475	0.378	2.34454830875613E-178	SMC_Adar1_Het	Samhd1
Col2a1	1.28670299294365E-178	0.631127669841731	0.207	0.114	2.86407219199327E-174	SMC_Adar1_Het	Col2a1
Cd74	3.0991016650428E-173	0.296545099497818	0.239	0.14	6.89829039621876E-169	SMC_Adar1_Het	Cd74
Serping1	3.10810694441149E-173	0.28270553857117	0.878	0.858	6.91833524756554E-169	SMC_Adar1_Het	Serping1
Prg4	3.12804414318715E-152	0.674389283825818	0.346	0.236	6.96271345832027E-148	SMC_Adar1_Het	Prg4
Ccl2	1.4971225286171E-151	0.328128376191308	0.128	0.06	3.3324450364488E-147	SMC_Adar1_Het	Ccl2
Col5a2	7.91631423983294E-150	0.281505405829484	0.957	0.949	1.76209238664441E-145	SMC_Adar1_Het	Col5a2
Cxcl2	9.48462219246394E-149	0.263921217126316	0.163	0.085	2.11118205382055E-144	SMC_Adar1_Het	Cxcl2
Frzb	5.29748228626145E-128	0.284968799913342	0.508	0.411	1.17916658209894E-123	SMC_Adar1_Het	Frzb
Fbln2	1.05806028422485E-123	0.277423756666148	0.382	0.289	2.3551363866561E-119	SMC_Adar1_Het	Fbln2
Ifit2	3.0804991859365E-121	0.410702149993091	0.237	0.163	6.85688313797605E-117	SMC_Adar1_Het	Ifit2
Nfkbia	1.25292517668173E-120	0.270007505015316	0.953	0.943	2.78888615077585E-116	SMC_Adar1_Het	Nfkbia
Cst3	9.61823528357712E-118	0.436381901211632	1	1	2.14092299177143E-113	SMC_Adar1_Het	Cst3
Thbs1	1.12736907365997E-116	0.329827454834502	0.403	0.307	2.50941082105973E-112	SMC_Adar1_Het	Thbs1
Col1a1	1.34801039589093E-115	0.493582668913773	0.991	0.987	3.00053634021363E-111	SMC_Adar1_Het	Col1a1
Comp	7.50156528457541E-106	0.750758551985625	0.286	0.203	1.66977341669364E-101	SMC_Adar1_Het	Comp
Tnfaip6	5.70438545580624E-103	0.250140556413582	0.261	0.182	1.26973915860791E-98	SMC_Adar1_Het	Tnfaip6
Clu	2.84894225037918E-96	0.291281413962988	0.989	0.99	6.34146055511903E-92	SMC_Adar1_Het	Clu
Fxyd5	3.50403811800135E-91	0.289899263539467	0.587	0.529	7.79963844685921E-87	SMC_Adar1_Het	Fxyd5
Sparc	4.22686499926664E-84	0.332721661320639	1	0.999	9.40857880186761E-80	SMC_Adar1_Het	Sparc
Col1a2	1.7911130398451E-83	0.313411005289567	0.998	0.998	3.98683851539121E-79	SMC_Adar1_Het	Col1a2
Lgals3	8.04848522947621E-83	0.346334340070215	0.539	0.478	1.79151232722911E-78	SMC_Adar1_Het	Lgals3
Serpinf1	2.01469758966714E-81	0.255537508805969	0.254	0.185	4.48451536484008E-77	SMC_Adar1_Het	Serpinf1
Mmp3	1.49172897263054E-79	0.538078100541548	0.289	0.217	3.32043952017833E-75	SMC_Adar1_Het	Mmp3
Mt1	1.23460558942053E-69	0.35055442589871	0.986	0.985	2.74810858149115E-65	SMC_Adar1_Het	Mt1
Mt2	2.87615225121349E-67	0.280484838481023	0.82	0.797	6.4020272959761E-63	SMC_Adar1_Het	Mt2
1500015O10Rik	4.43104518355234E-67	0.399122936053284	0.519	0.458	9.86306347406914E-63	SMC_Adar1_Het	1500015O10Rik
Enpp2	6.57317600871318E-66	0.265944974151884	0.298	0.242	1.46312324777947E-61	SMC_Adar1_Het	Enpp2
Ltbp2	1.00883187106503E-64	0.325615237684568	0.637	0.603	2.24555886180365E-60	SMC_Adar1_Het	Ltbp2
Wisp2	2.82877447030638E-56	0.299796476832937	0.603	0.57	6.29656909345497E-52	SMC_Adar1_Het	Wisp2
Fmod	1.72861155912104E-55	0.303608938802452	0.208	0.155	3.84771646944752E-51	SMC_Adar1_Het	Fmod
Tnfrsf11b	1.35981781819765E-43	0.253111564944283	0.483	0.446	3.02681848152615E-39	SMC_Adar1_Het	Tnfrsf11b
AY036118	1.06681215343469E-32	0.310502835957907	0.883	0.874	2.37461717233028E-28	SMC_Adar1_Het	AY036118
Pde4d1	0	0.691311840971	0.998	0.826	0	SMC_Adar1_Het_Mda5_Het	Pde4d
Gstm1	0	0.386192163523851	0.947	0.89	0	SMC_Adar1_Het_Mda5_Het	Gstm1
Uba52	0	0.385011014360068	0.944	0.771	0	SMC_Adar1_Het_Mda5_Het	Uba52
Rpl23a	0	0.366245564717505	0.995	0.987	0	SMC_Adar1_Het_Mda5_Het	Rpl23a
Cpe	0	0.309011700813649	0.988	0.982	0	SMC_Adar1_Het_Mda5_Het	Cpe
Rps21	0	0.281790076401915	0.998	0.998	0	SMC_Adar1_Het_Mda5_Het	Rps21
Rpl35	0	0.279766804797464	0.994	0.99	0	SMC_Adar1_Het_Mda5_Het	Rpl35
Rps29	0	0.276766188719511	0.999	0.998	0	SMC_Adar1_Het_Mda5_Het	Rps29
Rpl10	0	0.273809639382045	0.998	0.996	0	SMC_Adar1_Het_Mda5_Het	Rpl10
Cox6c	0	0.268199196632951	0.996	0.991	0	SMC_Adar1_Het_Mda5_Het	Cox6c
Rps25	0	0.260475853295043	0.996	0.995	0	SMC_Adar1_Het_Mda5_Het	Rps25
Gt(ROSA)26Sor	0	0.251572719142328	0.95	0.869	0	SMC_Adar1_Het_Mda5_Het	Gt(ROSA)26Sor
Thsd4	2.62613657884057E-292	0.36337010905316	0.908	0.834	5.84551741084123E-288	SMC_Adar1_Het_Mda5_Het	Thsd4
Cped1	1.48826246891607E-275	0.251748396148966	0.994	0.979	3.31272342956029E-271	SMC_Adar1_Het_Mda5_Het	Cped1
Arhgap6	1.33826551966763E-271	0.303587289553308	0.97	0.919	2.97884522022817E-267	SMC_Adar1_Het_Mda5_Het	Arhgap6
Myl9	4.78315301999051E-246	0.325133031088368	0.964	0.93	1.06468203071969E-241	SMC_Adar1_Het_Mda5_Het	Myl9
Kcnab1	7.46881600974359E-230	0.323779971309829	0.859	0.765	1.66248375560883E-225	SMC_Adar1_Het_Mda5_Het	Kcnab1
Neat1	3.72961486341989E-229	0.332328661614473	0.864	0.764	8.30174972448633E-225	SMC_Adar1_Het_Mda5_Het	Neat1
Cav1	9.22955836405658E-214	0.250127114933712	0.922	0.842	2.05440739625535E-209	SMC_Adar1_Het_Mda5_Het	Cav1
Dstn	1.88211366830869E-213	0.250068077477575	0.998	0.995	4.18939681428831E-209	SMC_Adar1_Het_Mda5_Het	Dstn
Synpo2	9.91964766484746E-206	0.280188226687315	0.94	0.884	2.2080143737184E-201	SMC_Adar1_Het_Mda5_Het	Synpo2
Ank2	2.51789915174482E-196	0.293343699394903	0.828	0.735	5.60459172186879E-192	SMC_Adar1_Het_Mda5_Het	Ank2
Btg2	1.1436871457209E-194	0.348734533346195	0.97	0.944	2.54573321766016E-190	SMC_Adar1_Het_Mda5_Het	Btg2
Ctnna3	2.08426718437026E-187	0.306563119534769	0.9	0.823	4.63937032568976E-183	SMC_Adar1_Het_Mda5_Het	Ctnna3
Nr4a1	8.23744135292696E-179	0.375509195130306	0.914	0.873	1.83357207074801E-174	SMC_Adar1_Het_Mda5_Het	Nr4a1
Ogn	1.37395152643845E-164	0.293332976491578	0.934	0.885	3.05827870269934E-160	SMC_Adar1_Het_Mda5_Het	Ogn
Mpp7	1.0229477910518E-158	0.410860855220047	0.754	0.644	2.27697948810221E-154	SMC_Adar1_Het_Mda5_Het	Mpp7
Sost	4.24325646841957E-157	0.285558040136846	0.79	0.682	9.44506457305513E-153	SMC_Adar1_Het_Mda5_Het	Sost
Sparcl1	3.8694753526482E-141	0.277872351102633	0.773	0.662	8.61306518745962E-137	SMC_Adar1_Het_Mda5_Het	Sparcl1
Nr4a2	3.64197238181158E-132	0.349753940005698	0.833	0.758	8.1066663246744E-128	SMC_Adar1_Het_Mda5_Het	Nr4a2
Ptprz1	2.52953796829371E-126	0.287661661289062	0.756	0.647	5.63049856362496E-122	SMC_Adar1_Het_Mda5_Het	Ptprz1
Nr4a3	1.19850995712694E-119	0.307102457600831	0.588	0.477	2.66776331356886E-115	SMC_Adar1_Het_Mda5_Het	Nr4a3
Pde4b	2.22836627376057E-116	0.324667580416178	0.918	0.885	4.96012048876364E-112	SMC_Adar1_Het_Mda5_Het	Pde4b
Rgs2	1.12350247692476E-80	0.283675998446538	0.439	0.346	2.50080416338681E-76	SMC_Adar1_Het_Mda5_Het	Rgs2
Adamts9	1.83804522122807E-77	0.298472410911935	0.545	0.456	4.09130485793157E-73	SMC_Adar1_Het_Mda5_Het	Adamts9
Atf3	1.33342170750763E-68	0.278405898299901	0.919	0.89	2.96806337874123E-64	SMC_Adar1_Het_Mda5_Het	Atf3
Errfi1	1.07529347485581E-66	0.259255603328183	0.929	0.89	2.39349574568154E-62	SMC_Adar1_Het_Mda5_Het	Errfi1
Rnf217	9.86502037333867E-63	0.251875391662711	0.625	0.534	2.19585488490145E-58	SMC_Adar1_Het_Mda5_Het	Rnf217
Homer1	1.05385641782322E-46	0.252055654906845	0.574	0.498	2.34577900043271E-42	SMC_Adar1_Het_Mda5_Het	Homer1
